# Natural selection shapes codon usage in the human genome

**DOI:** 10.1101/688051

**Authors:** Ryan S Dhindsa, Brett R Copeland, Anthony M Mustoe, David B Goldstein

## Abstract

Synonymous codon usage has been identified as an important determinant of translational efficiency and mRNA stability in model organisms and human cell lines. However, to date, population genetics studies have failed to observe evolutionary constraint on human codon usage, and synonymous variation has been largely overlooked as a component of human genetic diversity. Using genetic sequencing data from nearly 200,000 individuals, we uncover clear evidence that natural selection optimizes codon content in the human genome. We derive intolerance metrics to quantify gene-level constraint on synonymous variation and demonstrate that dosage-sensitive, DNA damage response, and cell cycle regulated genes are more intolerant to synonymous variation than other genes in the genome. Notably, we illustrate that reductions in codon optimality can attenuate the function of BRCA1. Our results reveal that synonymous mutations likely play an important and underappreciated role in human variation.
