## Supplementary material for "Natural selection shapes codon usage in the human genome": Table S2

### Sheet: ClinGen_DS
ABCD1
ACSL4
ACVRL1
ADNP
AFF2
AHDC1
ALX4
ANK2
ANKRD11
ANOS1
AP1S2
APC
AR
ARCN1
ARHGEF9
ARID1A
ARID1B
ARID2
ARSE
ARX
ASH1L
ASXL1
ASXL3
ATP7A
ATRX
AUTS2
AVPR2
AXIN2
BAG3
BCL11A
BCOR
BMP4
BMPR1A
BMPR2
BRCA1
BRCA2
BRIP1
BRWD3
BTK
CACNA1A
CAMK2A
CAMK2B
CAMTA1
CASK
CCNQ
CDH1
CDKL5
CDKN1C
CFC1
CHAMP1
CHD2
CHD7
CHD8
CHM
CHRDL1
CIC
CLCN4
CLCN5
CNKSR2
COL1A1
COL2A1
COL3A1
COL4A5
COL5A1
CREBBP
CTCF
CTNNB1
CTNND2
CUL3
CUL4B
CYBB
DCX
DDX3X
DICER1
DLG3
DMD
DMRT1
DPP6
DSC2
DSCAM
DYRK1A
EBP
EDA
EDNRB
EFNB1
EFTUD2
EHMT1
ELN
EMX2
ENG
EP300
ERF
EXT1
EXT2
EYA1
EYA4
F8
F9
FANCB
FAS
FBN1
FGD1
FGF10
FGFR1
FLCN
FLG
FLNA
FMR1
FOXC1
FOXC2
FOXF1
FOXG1
FOXL2
FOXP1
FRMD7
FTSJ1
FZD4
GABRA1
GATA2
GATA3
GATA4
GATA6
GATAD2B
GCH1
GDF5
GDI1
GIGYF2
GK
GLA
GLI2
GLI3
GLMN
GNAS
GPC3
GPHN
GRIA3
GRIN2B
HCCS
HDAC8
HIST1H1E
HIVEP2
HMGA2
HNF1B
HNRNPK
HNRNPU
HOXD13
HPRT1
IDS
IGF1R
IKBKG
IL1RAPL1
IQSEC2
IRF6
JAG1
KANSL1
KAT6A
KAT6B
KCNH2
KCNQ1
KCNQ2
KDM5C
KDM6A
KIF11
KMT2A
KMT2B
KMT2C
KMT2D
L1CAM
LAMP2
LDLR
LEMD3
LHX4
LMNA
LMX1B
LRP5
MAGT1
MBD5
MECP2
MED13L
MEF2C
MEIS2
MEN1
MID1
MITF
MLH1
MNX1
MSH2
MSH6
MSX2
MTM1
MYBPC3
MYCN
MYT1L
NAA15
NBEA
NCKAP1
NDP
NEXMIF
NF1
NF2
NFIA
NHS
NIPBL
NKX2-5
NR0B1
NR3C2
NR5A1
NRXN1
NSD1
NSDHL
NYX
OCRL
OFD1
OPHN1
OTC
OTX2
PAFAH1B1
PAK3
PAX2
PAX3
PAX6
PAX8
PAX9
PCDH19
PDHA1
PGK1
PHEX
PHF6
PHF8
PHIP
PIGA
PITX2
PKD1
PKD2
PKP2
PLP1
PMP22
PMS2
POGZ
POLR1D
PORCN
PQBP1
PRPS1
PTCH1
PTCHD1
PTEN
PTHLH
PTPN11
PURA
RAB39B
RAI1
RASA1
RB1
RET
RNF135
RP2
RPS17
RPS19
RPS24
RPS26
RPS6KA3
RS1
RUNX1
SALL1
SALL4
SATB2
SCN1A
SCN2A
SCN5A
SDHAF2
SDHB
SDHC
SDHD
SETBP1
SETD1A
SETD2
SETD5
SF3B4
SGCE
SH2B1
SH2D1A
SHANK2
SHANK3
SHH
SHOX
SIX3
SLC16A2
SLC17A8
SLC2A1
SLC35A2
SLC6A1
SLC6A8
SLC9A6
SMAD3
SMAD4
SMARCA4
SMARCB1
SMC1A
SMS
SON
SOX10
SOX11
SOX2
SOX5
SOX9
SPAST
SPINK1
SPRED1
SRY
STK11
STS
STXBP1
SYN1
SYNGAP1
TAB2
TBL1XR1
TBR1
TBX1
TBX22
TBX3
TBX4
TBX5
TCF12
TCF20
TCF4
TCOF1
TFAP2B
TGFBR1
TGFBR2
TGIF1
TIMM8A
TP53
TRAPPC2
TRIO
TRIP12
TRPS1
TSC1
TSC2
TSPAN7
TWIST1
UBE3A
UPF3B
USP9X
VHL
WAC
WDFY3
WDR45
WT1
XIAP
ZBTB18
ZDHHC9
ZEB2
ZFPM2
ZIC1
ZIC2
ZIC3
ZIC4
ZMYND11
ZNF462
ZNF711

### Sheet: CellCycle
GENE	Identifier	PHASE
PLK1	ENSP00000300093	M
CCNF	ENSP00000380256	G2
MAPK13	ENSP00000211287	M
AURKA	ENSP00000216911	M
CDCA8	ENSP00000316121	G2
HJURP	ENSP00000414109	G2
CENPE	ENSP00000265148	M
UBE2C	ENSP00000348838	G2
TPX2	ENSP00000300403	M
KPNA2	ENSP00000332455	G2/M
KIF23	ENSP00000260363	G2
CKS2	ENSP00000364976	M
DTL	ENSP00000355958	G1
TOP2A	ENSP00000411532	G2
BUB1	ENSP00000302530	M
ARL6IP1	ENSP00000306788	M
CDK1	ENSP00000378699	G2
CCNA2	ENSP00000274026	G2
CENPF	ENSP00000355922	M
DLGAP5	ENSP00000247191	M
UBE2S	ENSP00000264552	M
NUF2	ENSP00000271452	M
HMMR	ENSP00000377492	M
CDC20	ENSP00000308450	M
ZC3HC1	ENSP00000351052	M
NUSAP1	ENSP00000453403	G2
FAM72B	ENSP00000358397	G2
FAM72A	ENSP00000356096	G2
LRRC17	ENSP00000344242	M
KIF11	ENSP00000260731	G2
FAM64A	ENSP00000250056	M
NLRP2	ENSP00000409370	G2
BUB1B	ENSP00000287598	G2/M
TACC3	ENSP00000326550	G2/M
PIF1	ENSP00000268043	G2
CCNE1	ENSP00000262643	G1
PTTG1	ENSP00000344936	G1
BIRC5	ENSP00000301633	M
KIF20B	ENSP00000260753	G2/M
CDC6	ENSP00000209728	G1/S
CDKN3	ENSP00000335357	G1
DEPDC1B	ENSP00000265036	M
PCNA	ENSP00000368438	G1/S
NCAPH	ENSP00000240423	G2
ARHGEF39	ENSP00000367638	G2
CCDC107	ENSP00000414964	G2
SAPCD2	ENSP00000386348	M
ZNF367	ENSP00000364405	G1
CCNB1	ENSP00000256442	M
CKAP2	ENSP00000367276	G2/M
ESCO2	ENSP00000306999	G2
RRM2	ENSP00000353770	S
BRD8	ENSP00000254900	G2
E2F8	ENSP00000250024	S
G2E3	ENSP00000206595	M
BORA	ENSP00000375082	G2/M
GTSE1	ENSP00000415430	M
CDKN2C	ENSP00000262662	G2
GCSAM	ENSP00000419485	M
GPSM2	ENSP00000264126	M
MKI67	ENSP00000357643	G2/M
EIF5A2	ENSP00000295822	G2/M
CDC25B	ENSP00000245960	M
ENSP00000363647	ENSP00000363647	G2
SRD5A1	ENSP00000274192	M
CIT	ENSP00000376306	G2/M
MCM5	ENSP00000216122	G1/S
MCM4	ENSP00000262105	M
IQGAP3	ENSP00000354451	G2
CDKN1B	ENSP00000228872	G2
KLF6	ENSP00000419923	G2
ADH4	ENSP00000265512	M
CHAF1B	ENSP00000315700	G1/S
FAM83D	ENSP00000217429	G2
ATAD2	ENSP00000287394	S
CENPA	ENSP00000336868	G2/M
RHNO1	ENSP00000438590	G2
RAD21	ENSP00000297338	M
ERN2	ENSP00000256797	M
VEGFC	ENSP00000280193	M
PSRC1	ENSP00000358919	G2
H2AFX	ENSP00000364310	G2
FEN1	ENSP00000305480	G1/S
HSPA1L	ENSP00000364805	M
SMTN	ENSP00000351593	M
SGOL2	ENSP00000350447	G2/M
SLBP	ENSP00000417686	G1
ATL2	ENSP00000368237	G2/M
ANLN	ENSP00000265748	M
TROAP	ENSP00000257909	M
CKAP2L	ENSP00000305204	G2
NEK2	ENSP00000355966	M
CEP55	ENSP00000360540	M
CDCA5	ENSP00000275517	G2
DEPDC1	ENSP00000412292	M
CCNB2	ENSP00000288207	M
ANKRD36C	ENSP00000403302	G2
E2F2	ENSP00000355249	G1/S
TTK	ENSP00000358813	G2
ENSP00000372746	ENSP00000372746	G2
AURKB	ENSP00000463999	G2
POLD3	ENSP00000263681	G1/S
FOXM1	ENSP00000342307	G2/M
CKAP5	ENSP00000432768	M
RFC4	ENSP00000296273	G1/S
LBR	ENSP00000272163	M
BIRC3	ENSP00000263464	G2
CDCA2	ENSP00000328228	G2
NEIL3	ENSP00000264596	G2
FZR1	ENSP00000378529	G2
HRSP12	ENSP00000254878	G2
PCF11	ENSP00000298281	M
OLR1	ENSP00000309124	M
MCM6	ENSP00000264156	G1
HSPA8	ENSP00000227378	G1
HSPB8	ENSP00000281938	S
SERPINB4	ENSP00000343445	G1/S
CDCA3	ENSP00000442068	G2/M
HMGB2	ENSP00000296503	G2
DCTPP1	ENSP00000322524	G2
PBK	ENSP00000301905	G2/M
IRAK1	ENSP00000358997	G2
SHCBP1	ENSP00000306473	G2/M
LPP	ENSP00000318089	M
FAM111B	ENSP00000341565	G1/S
TTC38	ENSP00000370419	G2/M
KIF5B	ENSP00000307078	M
ORC1	ENSP00000360621	G1/S
USP1	ENSP00000343526	S
CDC25C	ENSP00000321656	G2
H1F0	ENSP00000344504	G2
MIS18BP1	ENSP00000309790	G2
PSMG3	ENSP00000252329	M
E2F1	ENSP00000345571	G1/S
HBG2	ENSP00000338082	M
SLC17A2	ENSP00000353677	M
DDX11	ENSP00000384703	S
BTNL9	ENSP00000330200	G2/M
CKS1B	ENSP00000311083	G2/M
SAP30	ENSP00000296504	G2
C15orf23	ENSP00000249776	M
SMC4	ENSP00000341382	G2/M
HN1	ENSP00000348316	G2/M
TIMP1	ENSP00000218388	G2
MZT1	ENSP00000367049	M
PLAG1	ENSP00000325546	M
KBTBD2	ENSP00000302586	M
CDCA7	ENSP00000306968	G1
IL6	ENSP00000258743	G2
CNTROB	ENSP00000369614	G2/M
SKP2	ENSP00000274255	G1
ECT2	ENSP00000232458	M
ANTXR1	ENSP00000301945	G1
BUB3	ENSP00000357858	G2/M
SCYL1	ENSP00000270176	G2
LTBP3	ENSP00000301873	G2
RCAN1	ENSP00000320768	G2/M
IVNS1ABP	ENSP00000356468	G1
LIPH	ENSP00000296252	S
ENSP00000373058	ENSP00000373058	G2
TUBB	ENSP00000339001	G2
WDR76	ENSP00000263795	G1/S
MELK	ENSP00000298048	G2
CLSPN	ENSP00000312995	G1/S
UBR7	ENSP00000013070	G1/S
TUBA1A	ENSP00000301071	G2
CENPL	ENSP00000348527	G2
TUBA4A	ENSP00000248437	G2
BMP2	ENSP00000368104	G2/M
DYNLL1	ENSP00000242577	G1
GRPEL1	ENSP00000264954	G1
ZRANB2	ENSP00000359958	G1
RGS3	ENSP00000259406	G2
PCBP1	ENSP00000305556	G2
IDO1	ENSP00000430505	M
MBOAT1	ENSP00000324944	G1/S
GAS2L3	ENSP00000266754	G2/M
BIRC2	ENSP00000227758	M
VANGL1	ENSP00000310800	M
KIF14	ENSP00000356319	G2/M
TUBB4B	ENSP00000341289	G2
GINS2	ENSP00000253462	G1/S
TUBA3D	ENSP00000326042	G2
GAS6	ENSP00000331831	M
OPN3	ENSP00000355512	G1
KMO	ENSP00000355517	G1
DNAJB1	ENSP00000254322	M
SPAG5	ENSP00000323300	M
GOLGA8A	ENSP00000352111	G2
CASP3	ENSP00000311032	G2
WSB1	ENSP00000262394	G2
STK17B	ENSP00000263955	G2
BTBD3	ENSP00000367471	M
MSL1	ENSP00000462945	G1
DONSON	ENSP00000307143	G1/S
DHFRL1	ENSP00000319170	S
PRR11	ENSP00000262293	M
HMGB3	ENSP00000359393	M
NXF1	ENSP00000294172	G1
GMNN	ENSP00000230056	G1/S
XPO4	ENSP00000255305	M
LRIF1	ENSP00000358778	M
NNMT	ENSP00000299964	G2
HIST2H4B	ENSP00000358153	S
HIST2H4A	ENSP00000358162	S
INSIG2	ENSP00000245787	G2
HP1BP3	ENSP00000312625	G2
AOC2	ENSP00000253799	G1
SORBS2	ENSP00000284776	G1
EZH2	ENSP00000320147	S
ARGLU1	ENSP00000383059	G1/S
WISP1	ENSP00000250160	G2
PAQR4	ENSP00000321804	G1/S
PKMYT1	ENSP00000262300	G1/S
KIF2C	ENSP00000361298	M
CENPQ	ENSP00000337289	S
HELLS	ENSP00000239027	S
SLC39A10	ENSP00000352655	G1
RAD51C	ENSP00000336701	M
SUCLG2	ENSP00000419325	G2
CDC27	ENSP00000434614	M
C1orf63	ENSP00000243189	G1
NDC80	ENSP00000261597	G2
HIST2H2BE	ENSP00000358151	G1
DKC1	ENSP00000358563	G1
HSPA2	ENSP00000247207	G2
USB1	ENSP00000219281	M
UNG	ENSP00000242576	G1
EXO1	ENSP00000311873	S
ETV4	ENSP00000321835	G1
CNIH4	ENSP00000420443	G1
ARHGAP11A	ENSP00000355090	G2
ARHGAP11B	ENSP00000392760	G2
CYP4V2	ENSP00000368079	G2
RRP1	ENSP00000417464	G2/M
MCM2	ENSP00000265056	G1/S
DNMT3B	ENSP00000328547	G2
VPS25	ENSP00000253794	G2
CTNNA1	ENSP00000304669	G2/M
RANGAP1	ENSP00000348577	G2/M
GABPB1	ENSP00000220429	G2/M
FANCD2	ENSP00000287647	G2
ODF2	ENSP00000361882	M
PPP1R10	ENSP00000365694	G2/M
ENSP00000373080	ENSP00000373080	G2/M
CEP70	ENSP00000264982	M
HORMAD1	ENSP00000355167	G1
HIST1H4B	ENSP00000366581	S
AKIRIN2	ENSP00000257787	M
ZNF414	ENSP00000377504	G1/S
TRIP13	ENSP00000166345	G2
UBE2T	ENSP00000356243	G2
DCAF7	ENSP00000308344	G2
RAD51AP1	ENSP00000228843	G2
RHPN1	ENSP00000289013	S
TSC22D1	ENSP00000397435	G1
STAT1	ENSP00000354394	G2
TRMT2A	ENSP00000252136	G1
STAT5B	ENSP00000293328	G2
HIF1A	ENSP00000338018	G1
TMED7	ENSP00000405926	G1
KIAA1524	ENSP00000295746	G2
CDKN2AIP	ENSP00000427108	S
TUBB2A	ENSP00000369703	G2
PWP1	ENSP00000387365	M
DDX58	ENSP00000369213	G1
ZC3H3	ENSP00000262577	G2
SLC1A3	ENSP00000265113	G1
COQ6	ENSP00000333946	G2
RUNX1	ENSP00000300305	G1/S
EFHC1	ENSP00000360107	S
ASIP	ENSP00000364092	S
POLQ	ENSP00000264233	G2
TUBD1	ENSP00000320797	G2
WDR90	ENSP00000293879	S
XBP1	ENSP00000216037	G1
TCEB3	ENSP00000395574	S
RHOBTB3	ENSP00000369318	G2
DSCC1	ENSP00000322180	G1/S
ANP32E	ENSP00000324074	M
BRCA1	ENSP00000418960	S
NASP	ENSP00000255120	G1
STIL	ENSP00000360944	G2
IFIT2	ENSP00000360891	G1
GCLM	ENSP00000359258	G2
ESPL1	ENSP00000257934	G2
ZPBP	ENSP00000046087	M
SFPQ	ENSP00000349748	M
GAS1	ENSP00000298743	G2
HIST1H4C	ENSP00000367034	S
MAP2K6	ENSP00000468348	G1
MSH5	ENSP00000364855	G2
PLCXD1	ENSP00000371073	G1
STAG1	ENSP00000372689	M
LMNA	ENSP00000357283	M
ATRIP	ENSP00000323099	G1/S
UBR5	ENSP00000429084	G1/S
DNAJB6	ENSP00000262177	G1
SEPN1	ENSP00000355141	M
SH3GL2	ENSP00000369981	S
AFAP1	ENSP00000371983	G1
FAM216A	ENSP00000366901	M
MAD2L1	ENSP00000296509	G2
SREK1	ENSP00000334538	G2
ABCC5	ENSP00000333926	S
FAM102B	ENSP00000359052	M
E2F5	ENSP00000398124	M
TOPBP1	ENSP00000260810	S
ZWINT	ENSP00000363055	G2
CREBZF	ENSP00000433459	G1/S
INPP5K	ENSP00000413937	M
FOPNL	ENSP00000255759	M
SRSF3	ENSP00000362820	G2/M
CDH24	ENSP00000267383	S
LARP1	ENSP00000336721	G1
GSE1	ENSP00000253458	G1
MLF1IP	ENSP00000281453	S
UBE2D3	ENSP00000349722	G1
RAN	ENSP00000376176	M
SKA3	ENSP00000319417	G2
SPDL1	ENSP00000265295	G2/M
ZCCHC14	ENSP00000268616	G1
ENSG00000203691	ENSP00000355810	M
NFE2L2	ENSP00000380252	G2
RFC2	ENSP00000055077	S
RAD54L	ENSP00000361043	S
C11orf82	ENSP00000414687	G2
SLC25A29	ENSP00000352167	G1/S
YWHAH	ENSP00000248975	M
PCSK6	ENSP00000305056	G1/S
ACTR2	ENSP00000367220	S
RBBP8	ENSP00000323050	G1/S
NR2F6	ENSP00000291442	G1
NDE1	ENSP00000345892	M
FAM84B	ENSP00000302578	G1
MASTL	ENSP00000365107	S
ARL4A	ENSP00000349250	G2
YEATS4	ENSP00000247843	G2
INTS8	ENSP00000430338	G1
CCNE2	ENSP00000309181	G1
CD97	ENSP00000242786	M
PLEKHG4B	ENSP00000283426	M
KLF9	ENSP00000366330	G2
ANKRD10	ENSP00000267339	G1/S
HIST1H2AC	ENSP00000321389	S
CDCA7L	ENSP00000383986	G1/S
DNAH11	ENSP00000330671	G1/S
MGAT2	ENSP00000307423	G2
HINT3	ENSP00000229633	G2/M
IER5	ENSP00000356549	S
MUC1	ENSP00000357380	G2
SEPHS1	ENSP00000367893	G1
FAM214A	ENSP00000261844	G1/S
ZNF248	ENSP00000349882	G1
PRC1	ENSP00000377793	M
SGCD	ENSP00000338343	G2/M
ASXL1	ENSP00000364839	G2/M
MND1	ENSP00000240488	G2
MSH2	ENSP00000233146	G1/S
FANCI	ENSP00000310842	G2
HMG20B	ENSP00000328269	M
PNRC2	ENSP00000334840	G2
MEPCE	ENSP00000308546	G2
ALKBH7	ENSP00000245812	G1
NUP35	ENSP00000295119	M
ZNF521	ENSP00000354794	M
IL7R	ENSP00000306157	M
FAM189B	ENSP00000354958	G1
NCOA3	ENSP00000361066	G1
CDKL5	ENSP00000369325	G2
AHI1	ENSP00000265602	M
SMAD3	ENSP00000332973	G2/M
RPL37	ENSP00000274242	G1
ASF1B	ENSP00000263382	S
CDC25A	ENSP00000303706	G1
HSPA4	ENSP00000302961	G1
C5orf42	ENSP00000389014	S
XPR1	ENSP00000356562	G1

### Sheet: DNA_repair
ALKBH2
ALKBH3
APEX1
APEX2
APLF
APTX
ATM
ATR
ATRIP
BLM
BRCA1
BRCA2
BRIP1
BTBD12
CCNH
CDK7
CETN2
CHAF1A
CHEK1
CHEK2
CLK2
DCLRE1A
DCLRE1B
DCLRE1C
DDB1
DDB2
DMC1
DUT
EME1
EME2
ENDOV
ERCC1
ERCC2
ERCC3
ERCC4
ERCC5
ERCC6
ERCC8
EXO1
FAAP20
FAAP24
FAN1
FANCA
FANCB
FANCC
FANCD2
FANCE
FANCF
FANCG
FANCI
FANCL
FANCM
FEN1
GEN1
GIYD1
GIYD2
GTF2H1
GTF2H2
GTF2H3
GTF2H4
GTF2H5
H2AFX
HELQ
HLTF
HUS1
LIG1
LIG3
LIG4
MAD2L2
MBD4
MDC1
MGMT
MLH1
MLH3
MMS19
MNAT1
MPG
MRE11A
MSH2
MSH3
MSH4
MSH5
MSH6
MUS81
MUTYH
NBN
NEIL1
NEIL2
NEIL3
NHEJ1
NTHL1
NUDT1
OBFC2B
OGG1
PALB2
PARP1
PARP2
PARP3
PCNA
PER1
PMS1
PMS2
PMS2L3
PNKP
POLB
POLD1
POLE
POLG
POLH
POLI
POLK
POLL
POLM
POLN
POLQ
PRKDC
PRPF19
RAD1
RAD17
RAD18
RAD23A
RAD23B
RAD50
RAD51
RAD51B
RAD51C
RAD51D
RAD52
RAD54B
RAD54L
RAD9A
RBBP8
RDM1
RECQL
RECQL4
RECQL5
REV1L
REV3L
RIF1
RNF168
RNF4
RNF8
RPA1
RPA2
RPA3
RPA4
RRM2B
SETMAR
SHFM1
SHPRH
SMUG1
SPO11
SPRTN
TDG
TDP1
TDP2
TOPBP1
TP53
TP53BP1
TREX1
TREX2
TTDN1
UBE2A
UBE2B
UBE2N
UBE2V2
UNG
UVSSA
WRN
XAB2
XPA
XPC
XRCC1
XRCC2
XRCC3
XRCC4
XRCC5
XRCC6
