## Supplementary material for "Natural selection shapes codon usage in the human genome": Table S3

### Sheet: synRVIS_intolerant
Analysis Type:	PANTHER Overrepresentation Test (Released 20190606)
Annotation Version and Release Date:	PANTHER version 14.1 Released 2019-03-12
Analyzed List:	upload_1 (Homo sapiens)
Reference List:	Homo sapiens (all genes in database)
Test Type:	FISHER
Correction:	FDR
PANTHER GO-Slim Biological Process	Homo sapiens - REFLIST (20996)	upload_1 (4364)	upload_1 (expected)	upload_1 (over/under)	upload_1 (fold Enrichment)	upload_1 (raw P-value)	upload_1 (FDR)
cellular response to DNA damage stimulus (GO:0006974)	221	81	45.93	+	1.76	2.99e-05	0.00163
microtubule-based process (GO:0007017)	194	68	40.32	+	1.69	0.00037	0.0154
regulation of cellular component organization (GO:0051128)	197	66	40.95	+	1.61	0.00128	0.0442
cellular response to stress (GO:0033554)	336	112	69.84	+	1.6	2.8e-05	0.00157
positive regulation of transcription by RNA polymerase II (GO:0045944)	260	86	54.04	+	1.59	0.000314	0.0134
regulation of transcription by RNA polymerase II (GO:0006357)	651	196	135.31	+	1.45	8.26e-06	0.000571
regulation of transcription, DNA-templated (GO:0006355)	687	205	142.79	+	1.44	7.38e-06	0.000552
regulation of nucleic acid-templated transcription (GO:1903506)	687	205	142.79	+	1.44	7.38e-06	0.00053
regulation of RNA biosynthetic process (GO:2001141)	740	219	153.81	+	1.42	5.46e-06	0.000467
transcription by RNA polymerase II (GO:0006366)	1011	296	210.14	+	1.41	2.38e-07	3.05e-05
regulation of cellular biosynthetic process (GO:0031326)	752	220	156.3	+	1.41	9.52e-06	0.000633
regulation of biosynthetic process (GO:0009889)	753	220	156.51	+	1.41	1.16e-05	0.000743
regulation of cellular metabolic process (GO:0031323)	473	136	98.31	+	1.38	0.00108	0.0389
transcription, DNA-templated (GO:0006351)	1251	357	260.02	+	1.37	1.14e-07	1.86e-05
regulation of metabolic process (GO:0019222)	1347	384	279.97	+	1.37	3.43e-08	8.79e-06
gene expression (GO:0010467)	1842	490	382.86	+	1.28	6.15e-07	6.5e-05
macromolecule metabolic process (GO:0043170)	2419	630	502.79	+	1.25	1.33e-07	1.99e-05
organic substance metabolic process (GO:0071704)	3338	852	693.8	+	1.23	8.33e-09	3.74e-06
cellular response to stimulus (GO:0051716)	1977	500	410.92	+	1.22	4.8e-05	0.00246
cellular component organization (GO:0016043)	1723	428	358.12	+	1.2	0.000662	0.0264
metabolic process (GO:0008152)	4072	997	846.36	+	1.18	3.06e-07	3.43e-05
biological regulation (GO:0065007)	3089	754	642.05	+	1.17	2.17e-05	0.00126
cellular process (GO:0009987)	6070	1469	1261.64	+	1.16	5.97e-10	5.36e-07
regulation of biological process (GO:0050789)	2673	638	555.58	+	1.15	0.000857	0.0327
Unclassified (UNCLASSIFIED)	10588	1928	2200.71	-	0.88	5.95e-14	1.07e-10
immune system process (GO:0002376)	620	91	128.87	-	0.71	0.00124	0.0437
response to stress (GO:0006950)	406	50	84.39	-	0.59	0.000212	0.00929
sensory perception (GO:0007600)	335	41	69.63	-	0.59	0.00072	0.0281
immune response-activating cell surface receptor signaling pathway (GO:0002429)	136	11	28.27	-	0.39	0.000919	0.0344
immune response-regulating cell surface receptor signaling pathway (GO:0002768)	136	11	28.27	-	0.39	0.000919	0.0337
defense response (GO:0006952)	246	19	51.13	-	0.37	2.47e-06	0.000222
antigen receptor-mediated signaling pathway (GO:0050851)	125	9	25.98	-	0.35	0.000523	0.0214
immune response (GO:0006955)	350	25	72.75	-	0.34	2.04e-09	1.22e-06
response to external biotic stimulus (GO:0043207)	126	7	26.19	-	0.27	6.91e-05	0.00326
response to other organism (GO:0051707)	126	7	26.19	-	0.27	6.91e-05	0.00318
response to bacterium (GO:0009617)	126	7	26.19	-	0.27	6.91e-05	0.0031
response to biotic stimulus (GO:0009607)	127	7	26.4	-	0.27	4.78e-05	0.00252
immune effector process (GO:0002252)	175	9	36.37	-	0.25	6.49e-07	6.47e-05
adaptive immune response (GO:0002250)	137	7	28.48	-	0.25	1.18e-05	0.000733
regulation of cell activation (GO:0050865)	118	6	24.53	-	0.24	6.22e-05	0.0031
sensory perception of chemical stimulus (GO:0007606)	224	11	46.56	-	0.24	8.96e-09	3.22e-06
innate immune response (GO:0045087)	173	8	35.96	-	0.22	2.78e-07	3.33e-05
leukocyte activation (GO:0045321)	153	7	31.8	-	0.22	1.43e-06	0.000135
detection of chemical stimulus involved in sensory perception (GO:0050907)	184	8	38.24	-	0.21	4.48e-08	8.95e-06
regulation of leukocyte activation (GO:0002694)	116	5	24.11	-	0.21	1.77e-05	0.00106
defense response to bacterium (GO:0042742)	124	5	25.77	-	0.19	5.85e-06	0.000478
B cell receptor signaling pathway (GO:0050853)	100	4	20.78	-	0.19	6.59e-05	0.0032
regulation of lymphocyte activation (GO:0051249)	114	4	23.69	-	0.17	6.7e-06	0.000523
lymphocyte activation (GO:0046649)	146	5	30.35	-	0.16	1.98e-07	2.73e-05
humoral immune response (GO:0006959)	139	3	28.89	-	0.1	1.8e-08	5.37e-06
B cell activation (GO:0042113)	118	2	24.53	-	0.08	7.55e-08	1.36e-05
positive regulation of lymphocyte activation (GO:0051251)	92	0	19.12	-	< 0.01	4.03e-08	9.05e-06

### Sheet: synGERP_intolerant
Analysis Type:	PANTHER Overrepresentation Test (Released 20190606)
Annotation Version and Release Date:	PANTHER version 14.1 Released 2019-03-12
Analyzed List:	upload_1 (Homo sapiens)
Reference List:	Homo sapiens (all genes in database)
Test Type:	FISHER
Correction:	FDR
PANTHER GO-Slim Biological Process	Homo sapiens - REFLIST (20996)	upload_1 (4409)	upload_1 (expected)	upload_1 (over/under)	upload_1 (fold Enrichment)	upload_1 (raw P-value)	upload_1 (FDR)
regulation of proteolysis involved in cellular protein catabolic process (GO:1903050)	22	15	4.62	+	3.25	0.000757	0.0148
regulation of mRNA stability (GO:0043488)	21	14	4.41	+	3.17	0.00132	0.0239
regulation of RNA stability (GO:0043487)	21	14	4.41	+	3.17	0.00132	0.0237
negative regulation of translation (GO:0017148)	26	17	5.46	+	3.11	0.000761	0.0147
regulation of cellular protein catabolic process (GO:1903362)	23	15	4.83	+	3.11	0.00176	0.0299
protein acylation (GO:0043543)	40	23	8.4	+	2.74	0.000304	0.00643
regulation of cellular catabolic process (GO:0031329)	40	23	8.4	+	2.74	0.000304	0.00636
regulation of alternative mRNA splicing, via spliceosome (GO:0000381)	42	24	8.82	+	2.72	0.000223	0.00495
alternative mRNA splicing, via spliceosome (GO:0000380)	42	24	8.82	+	2.72	0.000223	0.00489
regulation of mRNA metabolic process (GO:1903311)	65	35	13.65	+	2.56	2.55e-05	0.000646
regulation of mRNA processing (GO:0050684)	62	32	13.02	+	2.46	9.32e-05	0.00217
regulation of RNA metabolic process (GO:0051252)	85	43	17.85	+	2.41	9.64e-06	0.000255
regulation of cellular amide metabolic process (GO:0034248)	50	25	10.5	+	2.38	0.000679	0.0135
regulation of catabolic process (GO:0009894)	64	32	13.44	+	2.38	0.000127	0.00285
proteasomal protein catabolic process (GO:0010498)	153	73	32.13	+	2.27	4.31e-08	1.52e-06
positive regulation of transcription by RNA polymerase II (GO:0045944)	260	120	54.6	+	2.2	1.07e-11	1.06e-09
proteasome-mediated ubiquitin-dependent protein catabolic process (GO:0043161)	142	65	29.82	+	2.18	7.16e-07	2.14e-05
lipoprotein biosynthetic process (GO:0042158)	57	26	11.97	+	2.17	0.00194	0.0319
protein lipidation (GO:0006497)	57	26	11.97	+	2.17	0.00194	0.0316
protein modification by small protein conjugation or removal (GO:0070647)	217	96	45.57	+	2.11	7.07e-09	3.53e-07
protein modification by small protein conjugation (GO:0032446)	217	96	45.57	+	2.11	7.07e-09	3.43e-07
protein polyubiquitination (GO:0000209)	64	28	13.44	+	2.08	0.00209	0.0329
mRNA splicing, via spliceosome (GO:0000398)	164	71	34.44	+	2.06	1.41e-06	4.01e-05
RNA splicing, via transesterification reactions with bulged adenosine as nucleophile (GO:0000377)	164	71	34.44	+	2.06	1.41e-06	3.94e-05
RNA splicing, via transesterification reactions (GO:0000375)	165	71	34.65	+	2.05	1.5e-06	4.13e-05
RNA splicing (GO:0008380)	176	75	36.96	+	2.03	9e-07	2.65e-05
protein ubiquitination (GO:0016567)	200	85	42	+	2.02	2.24e-07	7.07e-06
proteolysis involved in cellular protein catabolic process (GO:0051603)	253	104	53.13	+	1.96	3e-08	1.12e-06
cellular protein catabolic process (GO:0044257)	255	104	53.55	+	1.94	4.7e-08	1.62e-06
regulation of signaling (GO:0023051)	84	34	17.64	+	1.93	0.00208	0.0334
ER to Golgi vesicle-mediated transport (GO:0006888)	84	34	17.64	+	1.93	0.00208	0.0331
regulation of macromolecule metabolic process (GO:0060255)	112	45	23.52	+	1.91	0.000429	0.00876
regulation of nucleobase-containing compound metabolic process (GO:0019219)	180	72	37.8	+	1.9	1.12e-05	0.000292
RNA processing (GO:0006396)	233	93	48.93	+	1.9	4.57e-07	1.39e-05
protein catabolic process (GO:0030163)	289	114	60.69	+	1.88	4.14e-08	1.49e-06
transmembrane transport (GO:0055085)	115	45	24.15	+	1.86	0.000718	0.0142
macromolecule catabolic process (GO:0009057)	300	116	63	+	1.84	7.01e-08	2.37e-06
intracellular transport (GO:0046907)	133	51	27.93	+	1.83	0.000407	0.00841
Golgi vesicle transport (GO:0048193)	124	46	26.04	+	1.77	0.00152	0.027
regulation of cellular metabolic process (GO:0031323)	473	172	99.33	+	1.73	2.11e-09	1.12e-07
regulation of metabolic process (GO:0019222)	1347	480	282.86	+	1.7	3.77e-23	1.69e-20
transcription by RNA polymerase II (GO:0006366)	1011	356	212.3	+	1.68	1.29e-16	2.89e-14
regulation of transcription by RNA polymerase II (GO:0006357)	651	229	136.71	+	1.68	5.34e-11	4.17e-09
regulation of RNA biosynthetic process (GO:2001141)	740	260	155.39	+	1.67	2.83e-12	3.39e-10
regulation of transcription, DNA-templated (GO:0006355)	687	241	144.26	+	1.67	2e-11	1.8e-09
regulation of nucleic acid-templated transcription (GO:1903506)	687	241	144.26	+	1.67	2e-11	1.71e-09
regulation of cellular biosynthetic process (GO:0031326)	752	262	157.91	+	1.66	5.34e-12	5.99e-10
regulation of biosynthetic process (GO:0009889)	753	262	158.12	+	1.66	5.49e-12	5.8e-10
gene expression (GO:0010467)	1842	632	386.81	+	1.63	2.88e-27	2.58e-24
transcription, DNA-templated (GO:0006351)	1251	428	262.7	+	1.63	3.87e-18	9.92e-16
cellular response to stress (GO:0033554)	336	114	70.56	+	1.62	1.77e-05	0.000455
cellular protein modification process (GO:0006464)	907	307	190.46	+	1.61	9.35e-13	1.2e-10
peptidyl-amino acid modification (GO:0018193)	184	62	38.64	+	1.6	0.00169	0.029
macromolecule metabolic process (GO:0043170)	2419	808	507.97	+	1.59	2.8e-32	5.03e-29
mitotic cell cycle (GO:0000278)	213	71	44.73	+	1.59	0.00117	0.0218
mitotic cell cycle process (GO:1903047)	213	71	44.73	+	1.59	0.00117	0.0216
neuron differentiation (GO:0030182)	224	74	47.04	+	1.57	0.00116	0.022
cellular response to DNA damage stimulus (GO:0006974)	221	73	46.41	+	1.57	0.0011	0.0209
mitotic nuclear division (GO:0140014)	209	69	43.89	+	1.57	0.0018	0.0303
formation of translation initiation ternary complex (GO:0001677)	217	71	45.57	+	1.56	0.00167	0.0294
translational termination (GO:0006415)	217	71	45.57	+	1.56	0.00167	0.0292
translational elongation (GO:0006414)	217	71	45.57	+	1.56	0.00167	0.0289
generation of neurons (GO:0048699)	240	78	50.4	+	1.55	0.00129	0.0236
cellular protein localization (GO:0034613)	853	277	179.12	+	1.55	5.16e-10	3.2e-08
cellular macromolecule localization (GO:0070727)	857	277	179.96	+	1.54	7.2e-10	4.17e-08
intracellular protein transport (GO:0006886)	714	227	149.93	+	1.51	7.95e-08	2.6e-06
cellular macromolecule metabolic process (GO:0044260)	1001	318	210.2	+	1.51	1.87e-10	1.34e-08
cellular protein metabolic process (GO:0044267)	998	317	209.57	+	1.51	1.8e-10	1.34e-08
cellular localization (GO:0051641)	934	295	196.13	+	1.5	1.49e-09	8.38e-08
organic substance metabolic process (GO:0071704)	3338	1002	700.95	+	1.43	2.41e-26	1.44e-23
cell cycle (GO:0007049)	605	181	127.05	+	1.42	3.73e-05	0.000931
multicellular organism development (GO:0007275)	609	178	127.89	+	1.39	0.000127	0.00288
cell-cell signaling (GO:0007267)	523	147	109.83	+	1.34	0.00191	0.0317
cell communication (GO:0007154)	527	148	110.67	+	1.34	0.00197	0.0319
regulation of biological process (GO:0050789)	2673	750	561.31	+	1.34	1.78e-13	2.66e-11
metabolic process (GO:0008152)	4072	1138	855.09	+	1.33	6.98e-21	2.51e-18
biological regulation (GO:0065007)	3089	831	648.67	+	1.28	1.47e-11	1.39e-09
establishment of localization (GO:0051234)	1255	329	263.54	+	1.25	0.000279	0.00604
transport (GO:0006810)	1255	329	263.54	+	1.25	0.000279	0.00597
localization (GO:0051179)	2059	537	432.37	+	1.24	3.72e-06	0.000101
cellular metabolic process (GO:0044237)	1744	451	366.23	+	1.23	5.28e-05	0.0013
cellular process (GO:0009987)	6070	1428	1274.65	+	1.12	5.12e-06	0.000137
Unclassified (UNCLASSIFIED)	10588	1929	2223.4	-	0.87	7.71e-16	1.54e-13
response to stimulus (GO:0050896)	1190	186	249.89	-	0.74	7.62e-05	0.0018
cell adhesion (GO:0007155)	373	43	78.33	-	0.55	6.45e-05	0.00157
biological adhesion (GO:0022610)	373	43	78.33	-	0.55	6.45e-05	0.00154
sensory perception (GO:0007600)	335	29	70.35	-	0.41	2.86e-07	8.86e-06
immune system process (GO:0002376)	620	49	130.2	-	0.38	3.34e-14	5.45e-12
defense response (GO:0006952)	246	16	51.66	-	0.31	1.04e-07	3.33e-06
inflammatory response (GO:0006954)	101	6	21.21	-	0.28	0.000482	0.00972
phagocytosis (GO:0006909)	121	7	25.41	-	0.28	9.37e-05	0.00216
innate immune response (GO:0045087)	173	9	36.33	-	0.25	9.51e-07	2.75e-05
leukocyte activation (GO:0045321)	153	4	32.13	-	0.12	8.56e-09	4.05e-07
sensory perception of chemical stimulus (GO:0007606)	224	5	47.04	-	0.11	4.45e-13	6.14e-11
adaptive immune response (GO:0002250)	137	3	28.77	-	0.1	1.73e-08	6.75e-07
humoral immune response (GO:0006959)	139	3	29.19	-	0.1	1.16e-08	5.08e-07
immune response (GO:0006955)	350	7	73.5	-	0.1	1.11e-20	3.32e-18
immune effector process (GO:0002252)	175	3	36.75	-	0.08	2.49e-11	2.04e-09
B cell activation (GO:0042113)	118	2	24.78	-	0.08	7.64e-08	2.54e-06
defense response to bacterium (GO:0042742)	124	2	26.04	-	0.08	2.13e-08	8.14e-07
response to external biotic stimulus (GO:0043207)	126	2	26.46	-	0.08	1.41e-08	6.02e-07
response to other organism (GO:0051707)	126	2	26.46	-	0.08	1.41e-08	5.88e-07
response to bacterium (GO:0009617)	126	2	26.46	-	0.08	1.41e-08	5.74e-07
response to biotic stimulus (GO:0009607)	127	2	26.67	-	0.07	1.43e-08	5.71e-07
lymphocyte activation (GO:0046649)	146	2	30.66	-	0.07	5.19e-10	3.11e-08
regulation of leukocyte activation (GO:0002694)	116	1	24.36	-	0.04	9.79e-09	4.51e-07
regulation of cell activation (GO:0050865)	118	1	24.78	-	0.04	6.28e-09	3.22e-07
antigen receptor-mediated signaling pathway (GO:0050851)	125	1	26.25	-	0.04	1.75e-09	9.5e-08
immune response-activating cell surface receptor signaling pathway (GO:0002429)	136	1	28.56	-	0.04	2.02e-10	1.39e-08
immune response-regulating cell surface receptor signaling pathway (GO:0002768)	136	1	28.56	-	0.04	2.02e-10	1.34e-08
detection of chemical stimulus involved in sensory perception (GO:0050907)	184	0	38.64	-	< 0.01	9e-16	1.62e-13
B cell receptor signaling pathway (GO:0050853)	100	0	21	-	< 0.01	1.15e-08	5.18e-07
positive regulation of lymphocyte activation (GO:0051251)	92	0	19.32	-	< 0.01	3.97e-08	1.45e-06
regulation of lymphocyte activation (GO:0051249)	114	0	23.94	-	< 0.01	4.85e-10	3.11e-08

### Sheet: LOEUF_intol_synRVIS_tol
Analysis Type:	PANTHER Overrepresentation Test (Released 20190606)
Annotation Version and Release Date:	PANTHER version 14.1 Released 2019-03-12
Analyzed List:	upload_1 (Homo sapiens)
Reference List:	Homo sapiens (all genes in database)
Test Type:	FISHER
Correction:	FDR
PANTHER GO-Slim Biological Process	Homo sapiens - REFLIST (20996)	upload_1 (1040)	upload_1 (expected)	upload_1 (over/under)	upload_1 (fold Enrichment)	upload_1 (raw P-value)	upload_1 (FDR)
regulation of dendrite morphogenesis (GO:0048814)	7	5	0.35	+	14.42	0.000139	0.0049
negative regulation of cell adhesion (GO:0007162)	10	6	0.5	+	12.11	5.8e-05	0.00231
positive regulation of axonogenesis (GO:0050772)	10	6	0.5	+	12.11	5.8e-05	0.00226
regulation of cell adhesion (GO:0030155)	15	8	0.74	+	10.77	6.23e-06	0.000486
dendrite morphogenesis (GO:0048813)	10	5	0.5	+	10.09	0.000468	0.0129
positive regulation of neuron projection development (GO:0010976)	22	8	1.09	+	7.34	5.54e-05	0.00226
synaptic vesicle endocytosis (GO:0048488)	20	7	0.99	+	7.07	0.000198	0.00634
positive regulation of neuron differentiation (GO:0045666)	28	9	1.39	+	6.49	4.22e-05	0.00185
positive regulation of neurogenesis (GO:0050769)	29	9	1.44	+	6.27	5.3e-05	0.00221
positive regulation of cell development (GO:0010720)	35	10	1.73	+	5.77	3.7e-05	0.00166
central nervous system development (GO:0007417)	21	6	1.04	+	5.77	0.00137	0.0338
synaptic vesicle cycle (GO:0099504)	26	7	1.29	+	5.44	0.000742	0.0199
positive regulation of cell differentiation (GO:0045597)	43	10	2.13	+	4.69	0.000161	0.00545
cell surface receptor signaling pathway involved in cell-cell signaling (GO:1905114)	44	10	2.18	+	4.59	0.000189	0.00617
cAMP-mediated signaling (GO:0019933)	41	9	2.03	+	4.43	0.00049	0.0133
synaptic transmission, glutamatergic (GO:0035249)	44	9	2.18	+	4.13	0.000764	0.0202
cardiovascular system development (GO:0072358)	40	8	1.98	+	4.04	0.00168	0.0403
regulation of trans-synaptic signaling (GO:0099177)	75	14	3.71	+	3.77	6.97e-05	0.00266
modulation of chemical synaptic transmission (GO:0050804)	75	14	3.71	+	3.77	6.97e-05	0.00261
cell-cell adhesion via plasma-membrane adhesion molecules (GO:0098742)	52	9	2.58	+	3.49	0.00214	0.0492
regulation of signaling (GO:0023051)	84	14	4.16	+	3.36	0.000201	0.00633
cell morphogenesis involved in neuron differentiation (GO:0048667)	110	18	5.45	+	3.3	3.25e-05	0.00154
cell-cell adhesion (GO:0098609)	104	16	5.15	+	3.11	0.000166	0.00553
neuron development (GO:0048666)	172	25	8.52	+	2.93	6.79e-06	0.000508
proteasomal protein catabolic process (GO:0010498)	153	22	7.58	+	2.9	2.75e-05	0.00137
transmembrane receptor protein tyrosine kinase signaling pathway (GO:0007169)	197	27	9.76	+	2.77	7.82e-06	0.000562
proteasome-mediated ubiquitin-dependent protein catabolic process (GO:0043161)	142	19	7.03	+	2.7	0.00022	0.0068
regulation of membrane potential (GO:0042391)	139	18	6.89	+	2.61	0.000453	0.0127
neuron differentiation (GO:0030182)	224	28	11.1	+	2.52	2.94e-05	0.00143
nervous system development (GO:0007399)	325	40	16.1	+	2.48	1.06e-06	0.000119
proteolysis involved in cellular protein catabolic process (GO:0051603)	253	31	12.53	+	2.47	1.42e-05	0.000881
cellular protein catabolic process (GO:0044257)	255	31	12.63	+	2.45	1.61e-05	0.000904
neurogenesis (GO:0022008)	255	31	12.63	+	2.45	1.61e-05	0.000877
generation of neurons (GO:0048699)	240	29	11.89	+	2.44	3.34e-05	0.00154
cell adhesion (GO:0007155)	373	45	18.48	+	2.44	2.7e-07	3.72e-05
biological adhesion (GO:0022610)	373	45	18.48	+	2.44	2.7e-07	3.46e-05
system development (GO:0048731)	474	57	23.48	+	2.43	8.64e-09	2.22e-06
enzyme linked receptor protein signaling pathway (GO:0007167)	238	28	11.79	+	2.38	9.94e-05	0.00364
RNA splicing (GO:0008380)	176	20	8.72	+	2.29	0.00108	0.027
chemical synaptic transmission (GO:0007268)	330	37	16.35	+	2.26	1.57e-05	0.000939
anterograde trans-synaptic signaling (GO:0098916)	330	37	16.35	+	2.26	1.57e-05	0.000909
trans-synaptic signaling (GO:0099537)	331	37	16.4	+	2.26	1.63e-05	0.000863
synaptic signaling (GO:0099536)	331	37	16.4	+	2.26	1.63e-05	0.000838
positive regulation of transcription by RNA polymerase II (GO:0045944)	260	29	12.88	+	2.25	0.000126	0.00453
multicellular organism development (GO:0007275)	609	66	30.17	+	2.19	2.88e-08	6.47e-06
RNA processing (GO:0006396)	233	25	11.54	+	2.17	0.000898	0.0227
protein catabolic process (GO:0030163)	289	31	14.32	+	2.17	0.000153	0.0053
macromolecule catabolic process (GO:0009057)	300	31	14.86	+	2.09	0.000326	0.0096
regulation of RNA biosynthetic process (GO:2001141)	740	69	36.65	+	1.88	2.59e-06	0.000273
regulation of transcription, DNA-templated (GO:0006355)	687	64	34.03	+	1.88	6.22e-06	0.000532
regulation of nucleic acid-templated transcription (GO:1903506)	687	64	34.03	+	1.88	6.22e-06	0.000508
regulation of transcription by RNA polymerase II (GO:0006357)	651	60	32.25	+	1.86	1.32e-05	0.000845
regulation of cellular biosynthetic process (GO:0031326)	752	69	37.25	+	1.85	3.24e-06	0.000323
regulation of biosynthetic process (GO:0009889)	753	69	37.3	+	1.85	3.32e-06	0.000314
protein phosphorylation (GO:0006468)	393	35	19.47	+	1.8	0.00169	0.0399
intracellular signal transduction (GO:0035556)	777	69	38.49	+	1.79	9.78e-06	0.000676
regulation of metabolic process (GO:0019222)	1347	116	66.72	+	1.74	3.13e-08	6.24e-06
cell-cell signaling (GO:0007267)	523	45	25.91	+	1.74	0.000838	0.0218
cell communication (GO:0007154)	527	45	26.1	+	1.72	0.000881	0.0226
transcription by RNA polymerase II (GO:0006366)	1011	86	50.08	+	1.72	3.56e-06	0.00032
regulation of biological quality (GO:0065008)	643	54	31.85	+	1.7	0.000364	0.0105
transcription, DNA-templated (GO:0006351)	1251	105	61.97	+	1.69	5.83e-07	6.98e-05
gene expression (GO:0010467)	1842	150	91.24	+	1.64	6.68e-09	2e-06
signal transduction (GO:0007165)	1685	136	83.46	+	1.63	6.67e-08	1.09e-05
cellular response to stimulus (GO:0051716)	1977	155	97.93	+	1.58	3.65e-08	6.55e-06
macromolecule metabolic process (GO:0043170)	2419	187	119.82	+	1.56	2.91e-09	1.05e-06
regulation of biological process (GO:0050789)	2673	206	132.4	+	1.56	4.01e-10	1.8e-07
biological regulation (GO:0065007)	3089	234	153.01	+	1.53	9.59e-11	5.74e-08
cellular protein modification process (GO:0006464)	907	68	44.93	+	1.51	0.00146	0.0354
multicellular organismal process (GO:0032501)	1375	100	68.11	+	1.47	0.000275	0.00837
organic substance metabolic process (GO:0071704)	3338	232	165.34	+	1.4	1.65e-07	2.47e-05
cellular process (GO:0009987)	6070	411	300.67	+	1.37	9.32e-13	8.37e-10
metabolic process (GO:0008152)	4072	256	201.7	+	1.27	5.29e-05	0.00226
Unclassified (UNCLASSIFIED)	10588	392	524.46	-	0.75	8.85e-16	1.59e-12
immune response (GO:0006955)	350	2	17.34	-	0.12	1.1e-05	0.000734
sensory perception of chemical stimulus (GO:0007606)	224	1	11.1	-	0.09	0.000391	0.0111
detection of chemical stimulus involved in sensory perception (GO:0050907)	184	0	9.11	-	< 0.01	0.000301	0.009
adaptive immune response (GO:0002250)	137	0	6.79	-	< 0.01	0.00205	0.0479
